# Soybean and cotton spermosphere soil microbiome shows dominance of soil-borne copiotrophs

**DOI:** 10.1101/2023.01.23.525219

**Authors:** Oluwakemisola E. Olofintila, Zachary A. Noel

## Abstract

The spermosphere is the transient, immediate zone of soil around imbibing and germinating seeds. It represents a habitat where there is contact between seed-associated microbes and soil microbes, but is studied less compared to other plant habitats. Previous studies on spermosphere microbiology were primarily culture-based or did not sample the spermosphere soil as initially defined in space and time. Thus, the objectives of this study were to develop an efficient strategy to collect spermosphere soils around imbibing soybean and cotton in non-sterile soil and investigate changes in microbial communities. The method employed sufficiently collected spermosphere soil as initially defined in space by constraining the soil sampled with a cork borer and confining the soil to a 12-well microtiter plate. Spermosphere prokaryote composition changed over time and depended on the crop within six hours after seeds were sown. By 12 to 18 hours, crops had unique microbial communities in spermosphere soils. Prokaryote evenness dropped following seed imbibition with the proliferation of copiotrophic soil bacteria. Due to their long history of plant growth promotion, prokaryote OTUs in *Bacillus, Paenibacillus, Burkholderia, Massilia, Azospirillum*, and *Pseudomonas* were notable genera enriched. Fungi and prokaryotes were hub taxa in cotton and soybean spermosphere networks. Additionally, the enriched taxa were not hubs in networks, suggesting other taxa besides those enriched may be important for spermosphere communities. Overall, this study advances knowledge in the assembly of the plant microbiome early in a plant’s life, which may have plant health implications in more mature plant growth stages.
