## Supplemental Table 1 for "Soybean and cotton spermosphere soil microbiome shows dominance of soil-borne copiotrophs"

### Sheet: Sheet1
	Supplemental Table 1. Permutational Analysis of Variance (PERMANOVA) for prkaryote and fungal communities
				df	R2	F	P
	Prokaryotes	Bray-Curtis	Habitat	2	0.14	7.88	< 0.001
			Time	3	0.22	8.52	< 0.001
			Habitat X Time	6	0.11	2.19	< 0.001
			Residual	58	0.51
			Total	69	1
		Weighted Unifrac	Habitat	2	0.24	27.24	< 0.001
			Time	3	0.38	28.53	< 0.001
			Habitat X Time	6	0.13	4.7	< 0.001
			Residual	58	0.25
			Total	69	1
	Fungi	Bray-Curtis	Habitat	2	0.03908	1.3949	0.09
			Time	3	0.07135	1.6977	0.011
			Habitat X Time	6	0.09105	1.0833	0.292
			Residual	57	0.79851
			Total	68	1
