## Supplemental Table 2 for "Soybean and cotton spermosphere soil microbiome shows dominance of soil-borne copiotrophs"

### Sheet: SupplementalTable2_diffabund
Supplemental Table 2. Differentially abundant bacterial taxa in soybean and cotton spermosphere soils
Taxon	Log Fold Change Cotton vs Soil	Log Fold Change Soybean vs Soil	Adjusted P value cotton	Adjusted P value soybean	Phylum	Class	Order	Family	Genus
BOTU_173_Paenarthrobacter	0.5768	1.464	0.3571	< 0.001	Actinobacteriota	Actinobacteria	Micrococcales	Micrococcaceae	Paenarthrobacter
BOTU_14_Micrococcaceae	0.6561	1.5503	0.0002	< 0.001	Actinobacteriota	Actinobacteria	Micrococcales	Micrococcaceae	unidentified
BOTU_2544_Streptomycetaceae	0.0896	0.761	1	0.0038	Actinobacteriota	Actinobacteria	Streptomycetales	Streptomycetaceae	unidentified
BOTU_589_Tumebacillus	0.002	2.2559	1	< 0.001	Firmicutes	Bacilli	Alicyclobacillales	Alicyclobacillaceae	Tumebacillus
BOTU_7_Bacillus	2.6015	3.6051	< 0.001	< 0.001	Firmicutes	Bacilli	Bacillales	Bacillaceae	Bacillus
BOTU_371_Bacillus	0.2802	2.9435	1	< 0.001	Firmicutes	Bacilli	Bacillales	Bacillaceae	Bacillus
BOTU_40_Bacillus	0.0888	1.7176	1	0.0035	Firmicutes	Bacilli	Bacillales	Bacillaceae	Bacillus
BOTU_197_Bacillus	0.3734	2.7517	1	< 0.001	Firmicutes	Bacilli	Bacillales	Bacillaceae	Bacillus
BOTU_1335_Brevibacillus	0.3908	1.3313	1	0.0292	Firmicutes	Bacilli	Brevibacillales	Brevibacillaceae	Brevibacillus
BOTU_648_Exiguobacterium	0.002	1.6241	1	0.0216	Firmicutes	Bacilli	Exiguobacterales	Exiguobacteraceae	Exiguobacterium
BOTU_683_Paenibacillus	1.5406	2.666	< 0.001	< 0.001	Firmicutes	Bacilli	Paenibacillales	Paenibacillaceae	Paenibacillus
BOTU_358_Paenibacillus	1.7533	3.3001	< 0.001	< 0.001	Firmicutes	Bacilli	Paenibacillales	Paenibacillaceae	Paenibacillus
BOTU_326_Paenibacillus	1.486	2.4878	0.0292	< 0.001	Firmicutes	Bacilli	Paenibacillales	Paenibacillaceae	Paenibacillus
BOTU_3850_Paenibacillus	0.9126	2.1299	1	< 0.001	Firmicutes	Bacilli	Paenibacillales	Paenibacillaceae	Paenibacillus
BOTU_1492_Paenibacillus	0.3646	1.2741	1	< 0.001	Firmicutes	Bacilli	Paenibacillales	Paenibacillaceae	Paenibacillus
BOTU_2327_Paenibacillus	0.2017	1.0997	1	0.0016	Firmicutes	Bacilli	Paenibacillales	Paenibacillaceae	Paenibacillus
BOTU_425_Paenibacillus	0.4645	2.7894	1	< 0.001	Firmicutes	Bacilli	Paenibacillales	Paenibacillaceae	Paenibacillus
BOTU_1045_Paenibacillus	0.4169	2.0961	1	< 0.001	Firmicutes	Bacilli	Paenibacillales	Paenibacillaceae	Paenibacillus
BOTU_5219_Paenibacillaceae	1.0319	2.2807	1	< 0.001	Firmicutes	Bacilli	Paenibacillales	Paenibacillaceae	unidentified
BOTU_382_Clostridium_sensu_stricto_1	2.5982	2.2817	0.0072	0.0658	Firmicutes	Clostridia	Clostridiales	Clostridiaceae	Clostridium_sensu_stricto_1
BOTU_222_Azospirillum	1.3277	1.6152	0.0001	< 0.001	Proteobacteria	Alphaproteobacteria	Azospirillales	Azospirillaceae	Azospirillum
BOTU_199_Rubellimicrobium	0.7387	0.7546	0.0186	0.0073	Proteobacteria	Alphaproteobacteria	Rhodobacterales	Rhodobacteraceae	Rubellimicrobium
BOTU_66_Burkholderia-Caballeronia-Paraburkholderia	1.0492	1.7439	< 0.001	< 0.001	Proteobacteria	Gammaproteobacteria	Burkholderiales	Burkholderiaceae	Burkholderia-Caballeronia-Paraburkholderia
BOTU_2667_Burkholderia-Caballeronia-Paraburkholderia	0.531	1.0651	1	0.0004	Proteobacteria	Gammaproteobacteria	Burkholderiales	Burkholderiaceae	Burkholderia-Caballeronia-Paraburkholderia
BOTU_523_Cupriavidus	1.596	2.0731	< 0.001	< 0.001	Proteobacteria	Gammaproteobacteria	Burkholderiales	Burkholderiaceae	Cupriavidus
BOTU_313_Aquabacterium	-1.0065	-1.5746	1	0.0082	Proteobacteria	Gammaproteobacteria	Burkholderiales	Comamonadaceae	Aquabacterium
BOTU_10_Comamonadaceae	1.0093	1.1787	< 0.001	< 0.001	Proteobacteria	Gammaproteobacteria	Burkholderiales	Comamonadaceae	unidentified
BOTU_616_Massilia	0.5948	0.8192	0.0228	< 0.001	Proteobacteria	Gammaproteobacteria	Burkholderiales	Oxalobacteraceae	Massilia
BOTU_8725_Massilia	0.4992	1.4158	1	0.0001	Proteobacteria	Gammaproteobacteria	Burkholderiales	Oxalobacteraceae	Massilia
BOTU_6_Massilia	0.3722	0.8758	1	< 0.001	Proteobacteria	Gammaproteobacteria	Burkholderiales	Oxalobacteraceae	Massilia
BOTU_5041_Noviherbaspirillum	1.113	1.5331	< 0.001	< 0.001	Proteobacteria	Gammaproteobacteria	Burkholderiales	Oxalobacteraceae	Noviherbaspirillum
BOTU_390_Noviherbaspirillum	0.9507	1.3589	0.0001	< 0.001	Proteobacteria	Gammaproteobacteria	Burkholderiales	Oxalobacteraceae	Noviherbaspirillum
BOTU_630_Paucimonas	1.1358	1.3625	0.0092	< 0.001	Proteobacteria	Gammaproteobacteria	Burkholderiales	Oxalobacteraceae	Paucimonas
BOTU_50_Oxalobacteraceae	0.866	1.1331	< 0.001	< 0.001	Proteobacteria	Gammaproteobacteria	Burkholderiales	Oxalobacteraceae	unidentified
BOTU_6907_Oxalobacteraceae	1.1182	1.8461	0.018	< 0.001	Proteobacteria	Gammaproteobacteria	Burkholderiales	Oxalobacteraceae	unidentified
BOTU_330_Oxalobacteraceae	0.7865	1.0255	0.0271	< 0.001	Proteobacteria	Gammaproteobacteria	Burkholderiales	Oxalobacteraceae	unidentified
BOTU_8655_Oxalobacteraceae	0.4621	0.8639	1	0.0022	Proteobacteria	Gammaproteobacteria	Burkholderiales	Oxalobacteraceae	unidentified
BOTU_3459_Oxalobacteraceae	0.6536	1.161	1	0.018	Proteobacteria	Gammaproteobacteria	Burkholderiales	Oxalobacteraceae	unidentified
BOTU_471_Rhodocyclaceae	1.566	0.8076	0.0334	1	Proteobacteria	Gammaproteobacteria	Burkholderiales	Rhodocyclaceae	unidentified
BOTU_7275_Burkholderiales	0.8786	1.2065	0.0002	< 0.001	Proteobacteria	Gammaproteobacteria	Burkholderiales	unidentified	unidentified
BOTU_7706_Burkholderiales	0.7606	1.3313	1	0.0165	Proteobacteria	Gammaproteobacteria	Burkholderiales	unidentified	unidentified
BOTU_8305_Burkholderiales	0.6897	1.4774	1	0.0001	Proteobacteria	Gammaproteobacteria	Burkholderiales	unidentified	unidentified
BOTU_25_Enterobacteriaceae	0.8494	2.1981	1	0.0001	Proteobacteria	Gammaproteobacteria	Enterobacterales	Enterobacteriaceae	unidentified
BOTU_6368_Pantoea	0.543	1.8713	1	< 0.001	Proteobacteria	Gammaproteobacteria	Enterobacterales	Erwiniaceae	Pantoea
BOTU_1033_Enterobacterales	0.946	2.1814	1	< 0.001	Proteobacteria	Gammaproteobacteria	Enterobacterales	unidentified	unidentified
BOTU_81_Pseudomonas	0.8393	1.8363	1	0.0004	Proteobacteria	Gammaproteobacteria	Pseudomonadales	Pseudomonadaceae	Pseudomonas
BOTU_196_Pseudomonas	0.8482	1.9059	1	< 0.001	Proteobacteria	Gammaproteobacteria	Pseudomonadales	Pseudomonadaceae	Pseudomonas
