## Supplemental Table 3 for "Soybean and cotton spermosphere soil microbiome shows dominance of soil-borne copiotrophs"

### Sheet: Sheet1
			Supplemental Table 3. Topological properties of networks
			Topological network parameter	Cotton spermosphere	Soybean spermsophere	Soil without a seed
			Number of components	9	20	30
			Number of components excluding isolated nodes	6	8	21
			N nodes in largest component	136	121	80
			Clustering coefficient	0.058	0.083	0.051
			Modularity	0.766	0.81	0.827
			Positive edge percentage	58.434	52.703	61.268
			Edge density	0.014	0.013	0.012
			Natural connectivity	0.007	0.007	0.007
